# Epigenome-wide Association Study of Psilocybin-Induced Methylome Changes in Alcohol Use Disorder

**DOI:** 10.1101/2025.07.18.664368

**Authors:** Marvin M. Urban, Lea Zillich, Nathalie M. Rieser, Marcus Herdener, Franz X. Vollenweider, Rainer Spanagel, Katrin H. Preller, Marcus W. Meinhardt

## Abstract

The serotonergic hallucinogen psilocybin has shown potential as a treatment for psychiatric conditions like alcohol use disorder (AUD) and depression in clinical studies. Epigenetic mechanisms, including DNA methylation, are hypothesized to contribute to its lasting therapeutic benefits. In this exploratory study, we present the first methylome-wide analysis of psilocybin-induced changes in a cohort of detoxified patients with AUD. The longitudinal study design included three assessment days in 40 patients with blood sampling and acquisition of psychometrics – at baseline, 24 hours after administration of psilocybin (25 mg) or placebo (mannitol), and one month after treatment. Our epigenome-wide association study (EWAS) identified one CpG site in *TLE4* (*p* = 1.1e-7) associated with psilocybin treatment. Screening for differentially methylated regions, we observed altered methylation in the gene *RASGRP4* (*pFDR* = 3.2e-4). Network analysis revealed co-methylation modules related to psilocybin treatment, as well as modules associated with the reduction of depressive symptoms and drinking behavior. Gene ontology analysis indicated involvement of these modules in neuroplasticity and immune functions, suggesting that they may reflect abstinence-related recovery processes. Investigating candidate genes at nominal significance (*p* < 0.05) uncovered promoter-associated methylation changes in *HTR2A* and *TNF*. Furthermore, at *p* < 0.05, we found baseline differences between treatment responders (< 1 standard unit alcohol in 4-week follow-up) and non-responders in genes related to synaptic plasticity and different neurotransmitter systems. While these findings are limited by the modest sample size, they align well with previous literature and might provide starting points for further, large-scale investigations or hypothesis-driven experiments.
