## Supplementary_Table_2.2 for "Epigenome-wide Association Study of Psilocybin-Induced Methylome Changes in Alcohol Use Disorder"

### Sheet: Sheet1
CpG	Gene	EntrezID	Feature	Location	TS2000	time2_group_p	time3_group_p	time2_group_p_FDR	time3_group_p_FDR	Effect_Size_Cross	R_conditional
cg24458485	EGR1	1958	Promoter_Associated	TSS1500	TRUE	0.00356462	0.286979	0.666203	0.865155	0.00760156	0.373142
cg03147723	HTR2A	3356		exon_2;5UTR;exon_2;5UTR	TRUE	0.00403759	0.0420989	0.666203	0.865155	0.0131422	0.625947
cg11484872	TNF	7124	Promoter_Associated	TSS200		0.00918612	0.532908	0.790713	0.962496	0.0288411	0.53707
cg12523924	HTR1A	3350		3UTR;exon_1		0.0105781	0.0990241	0.790713	0.865155	0.00380146	0.609545
cg16771344	NTRK2	4915	Unclassified_Cell_type_specific	TSS1500;TSS1500;TSS1500;TSS1500;TSS1500;TSS1500;TSS1500;TSS1500;TSS1500;TSS1500;TSS1500;TSS1500;TSS1500;TSS1500;TSS1500	TRUE	0.0139586	0.301156	0.790713	0.865155	0.00651207	0.789293
cg27068143	HTR2A	3356		TSS200;TSS200	TRUE	0.0164841	0.0740542	0.790713	0.865155	0.0288726	0.74881
cg21222743	TNF	7124	Promoter_Associated	exon_1		0.019358	0.599888	0.790713	0.962496	0.00577464	0.865051
cg25423647	GRM2	2912		exon_3;5UTR;exon_3		0.0223696	0.00534299	0.790713	0.769707	0.000207359	0.384924
cg21209684	NR3C1	2908	Promoter_Associated	TSS1500;TSS1500;TSS1500;TSS1500;TSS1500;TSS1500;TSS1500;TSS1500;TSS1500;TSS1500;TSS1500;TSS1500;TSS1500;TSS200		0.0280337	0.0267195	0.790713	0.769707	0.00130155	0.254926
cg12542255	FOSB	2354		exon_3;exon_4		0.0319774	0.33299	0.790713	0.865155	0.0197256	0.931354
cg15005908	HDAC2	3066		TSS1500;TSS1500;TSS1500		0.0339729	0.0864815	0.790713	0.865155	0.00581414	0.375106
cg01786630	NTRK2	4915		TSS1500;TSS1500;TSS1500;TSS1500;TSS200;TSS200;TSS200	TRUE	0.034089	0.986057	0.790713	0.999284	0.00628962	0.299577
cg12426781	GRIN2B	2904		3UTR;exon_14		0.0389473	0.249293	0.790713	0.865155	0.0103151	0.471522
cg27345592	NR3C1	2908		TSS1500		0.0404531	0.297853	0.790713	0.865155	0.0100216	0.261444
cg02614757	EGR2	1959		TSS1500	TRUE	0.04064	0.242342	0.790713	0.865155	0.000993349	0.363688
cg27569822	SLC6A4	6532	Unclassified_Cell_type_specific	TSS1500	TRUE	0.0407557	0.766873	0.790713	0.999284	0.00443383	0.307197
cg11432303	HTR1A	3350		TSS1500	TRUE	0.0430035	0.43815	0.790713	0.941185	0.0180955	0.675878
cg01620540	HTR2A	3356		TSS1500;TSS1500	TRUE	0.0431298	0.0412395	0.790713	0.865155	0.0281361	0.563632
cg22212238	EGR2	1959	Promoter_Associated	TSS1500;TSS1500;TSS1500;TSS1500	TRUE	0.0486121	0.641354	0.844316	0.967579	0.00904802	0.61462
