## Supplementary_Table_2.3 for "Epigenome-wide Association Study of Psilocybin-Induced Methylome Changes in Alcohol Use Disorder"

### Sheet: Sheet1
CpG	Gene	EntrezID	Feature	Location	TS2000	time2_group_p	time3_group_p	time2_group_p_FDR	time3_group_p_FDR	Effect_Size_Cross	R_conditional
cg23776787	NR3C1	2908	Promoter_Associated	5UTR;exon_1;5UTR;exon_1	TRUE	0.123918	0.00278411	0.888435	0.769707	0.0105899	0.283644
cg25423647	GRM2	2912		exon_3;5UTR;exon_3		0.0223696	0.00534299	0.790713	0.769707	0.00293851	0.384924
cg16141574	BDNF	627		exon_2;exon_2;exon_2;exon_2;exon_2;exon_3;exon_4;exon_2;exon_2;exon_3;exon_2;exon_2;exon_2;exon_2;exon_2;exon_2;exon_1		0.482024	0.0141622	0.926011	0.769707	0.00511784	0.25728
cg08764163	HTR1A	3350		TSS1500	TRUE	0.492464	0.0153823	0.926011	0.769707	0.0179283	0.694577
cg10692302	GRM2	2912		exon_3;exon_2;5UTR;exon_3		0.190553	0.0166536	0.888435	0.769707	0.00652947	0.184645
cg22402730	NR3C1	2908	Promoter_Associated	TSS1500;TSS1500;TSS1500;TSS1500;TSS1500;TSS1500;TSS1500;TSS1500;TSS1500;TSS1500;TSS1500;TSS1500;TSS1500;TSS1500;TSS200;TSS200;TSS200		0.0818052	0.0183083	0.888435	0.769707	0.00333855	0.238318
cg12021170	BDNF	627		TSS1500;TSS1500		0.255762	0.0195266	0.888435	0.769707	0.00401738	0.414333
cg09395034	EGR1	1958	Promoter_Associated	TSS200	TRUE	0.684053	0.0198741	0.937275	0.769707	0.00427113	0.480816
cg25710507	NTRK2	4915		exon_4;exon_2;exon_2;exon_4;exon_4;exon_3;exon_2;exon_2;exon_3;exon_1;exon_2;exon_2;exon_4;exon_3;exon_4;exon_4;exon_3;exon_2;exon_2;exon_2;exon_1;exon_2;TSS1500;TSS1500;TSS1500		0.810338	0.0226913	0.94637	0.769707	0.0131073	0.836641
cg21209684	NR3C1	2908	Promoter_Associated	TSS1500;TSS1500;TSS1500;TSS1500;TSS1500;TSS1500;TSS1500;TSS1500;TSS1500;TSS1500;TSS1500;TSS1500;TSS1500;TSS200		0.0280337	0.0267195	0.790713	0.769707	0.00121537	0.254926
cg26081259	NR3C1	2908		3UTR;exon_9;3UTR;exon_9;3UTR;exon_9;3UTR;exon_9;3UTR;exon_9;3UTR;exon_9;3UTR;exon_9;3UTR;exon_9;3UTR;exon_9;3UTR;exon_9;3UTR;exon_9;3UTR;exon_9;3UTR;exon_9;3UTR;exon_9;3UTR;exon_9;3UTR;exon_9;3UTR;exon_10;3UTR;exon_9;3UTR;exon_9;exon_8		0.350273	0.0279522	0.890428	0.769707	0.00549161	0.167587
cg11152298	NR3C1	2908	Promoter_Associated	TSS200;TSS1500;TSS1500;TSS200;TSS200;TSS200;TSS200;TSS200;TSS200;TSS200;TSS200;TSS200;TSS200		0.116277	0.0279894	0.888435	0.769707	0.00349583	0.469707
cg01620540	HTR2A	3356		TSS1500;TSS1500	TRUE	0.0431298	0.0412395	0.790713	0.865155	0.0289806	0.563632
cg03147723	HTR2A	3356		exon_2;5UTR;exon_2;5UTR	TRUE	0.00403759	0.0420989	0.666203	0.865155	0.00752008	0.625947
cg21467614	TNF	7124	Promoter_Associated	exon_1		0.328515	0.0440974	0.890428	0.865155	0.00948141	0.842212
cg17386123	HTR1A	3350		exon_1	TRUE	0.876709	0.0458087	0.976274	0.865155	0.000642519	0.895121
