## Supplementary_Table_2.4 for "Epigenome-wide Association Study of Psilocybin-Induced Methylome Changes in Alcohol Use Disorder"

### Sheet: Sheet1
probeid	time2_effect	time2_se	time2_p	time3_effect	time3_se	time3_p	group_effect	group_se	group_p	time2_group_effect	time2_group_se	time2_group_p	time3_group_effect	time3_group_se	time3_group_p	n	isSingular	IlmnID	UCSC_RefGene_Name	CHR	MAPINFO	Genome_Build	Regulatory_Feature_Name	Effect_Size_Cross	Significance_Cross	r2
cg04492946	-0.24557	0.0522929	1.43008e-05	-0.217579	0.0570242	0.000288858	-0.374877	0.100708	0.000532518	0.406959	0.0753499	1.02318e-06	0.313183	0.0791541	0.00018798	37	no	cg04492946_TC21		chr12	125255385	GRCh38		0.0026099	0.714035	0.722443
