## Supplementary_Table_3.1 for "Epigenome-wide Association Study of Psilocybin-Induced Methylome Changes in Alcohol Use Disorder"

### Sheet: Sheet1
probeid	time2_effect	time2_se	time2_p	time3_effect	time3_se	time3_p	group_effect	group_se	group_p	time2_group_effect	time2_group_se	time2_group_p	time3_group_effect	time3_group_se	time3_group_p	n	isSingular	IlmnID	UCSC_RefGene_Name	CHR	MAPINFO	Genome_Build	Regulatory_Feature_Name	Effect_Size_Cross	Significance_Cross	r2
cg01405499	0.01943	0.0407414	0.63507	0.174748	0.0439841	0.000170577	0.0946776	0.0665958	0.161146	-0.0828881	0.0587111	0.162914	-0.313499	0.0614842	3.14733e-06	37	no	cg01405499_BC21		chr2	2919347	GRCh38		-0.0229888	0.0170375	0.743067
cg02542684	0.117694	0.0646055	0.0731185	0.15878	0.0689045	0.0241239	0.132974	0.0891106	0.140538	-0.22255	0.0930959	0.0197403	-0.500148	0.0970669	2.43067e-06	37	no	cg02542684_TC21		chr4	184288595	GRCh38	4:185209477-185209749	-0.014024	0.00275234	0.608119
cg02859111	0.0799162	0.0481982	0.102019	0.138818	0.0514425	0.00865509	0.148364	0.0671053	0.0305567	-0.203477	0.0694539	0.00464519	-0.408798	0.0724369	3.41468e-07	37	no	cg02859111_TC21		chr1	212951026	GRCh38	1:213124277-213124631	-0.00722884	0.000236911	0.545386
cg06110701	0.109412	0.0601632	0.0736987	0.328233	0.0635594	2.17334e-06	0.331773	0.0738693	2.54415e-05	-0.293212	0.0866749	0.00123153	-0.483171	0.0900015	1.08049e-06	37	no	cg06110701_TC21		chr7	3974633	GRCh38		-0.0108551	0.000181208	0.454648
cg08212546	0.0159631	0.0580709	0.784288	0.159998	0.0608255	0.0104762	0.181208	0.0649593	0.006504	-0.103471	0.0836291	0.220491	-0.426123	0.0864602	5.64487e-06	37	no	cg08212546_TC21		chr3	126315997	GRCh38		-0.0184167	2.83112e-16	0.279371
cg09767929	-0.0646553	0.0694502	0.355343	-0.215855	0.0731301	0.00428376	-0.27735	0.0821711	0.00114331	0.185344	0.100042	0.0684849	0.51866	0.103716	4.26745e-06	37	no	cg09767929_BC21		chr16	49333030	GRCh38		0.0248234	9.89867e-11	0.378883
cg12505390	0.0320424	0.0241368	0.188939	0.108895	0.0262579	9.14843e-05	0.053207	0.0445886	0.238509	-0.0554342	0.0347804	0.115791	-0.177035	0.0365106	7.68149e-06	37	no	cg12505390_BC21	RNF167;RNF167;RNF167;RNF167;RNF167;RNF167;RNF167;RNF167;RNF167;RNF167;RNF167;RNF167;RNF167;RNF167;RNF167;RNF167;RNF167;RNF167;RNF167;RNF167;RNF167;RNF167;RNF167;RNF167;RNF167;RNF167;RNF167;RNF167;RNF167;RNF167;RNF167;RNF167;RNF167;RNF167;RNF167;RNF167;RNF167;RNF167;RNF167;RNF167	chr17	4945060	GRCh38		-0.00883249	0.232435	0.785989
cg13682613	0.00320997	0.0270588	0.90593	0.0944968	0.0293793	0.00194743	0.184806	0.0483822	0.00036699	-0.13519	0.0389918	0.000932233	-0.223303	0.0409073	7.39601e-07	37	no	cg13682613_BC21		chr5	952860	GRCh38		-0.00863691	0.0894244	0.720187
cg16195016	0.0045967	0.0466589	0.921816	-0.209185	0.0492047	6.20114e-05	-0.107678	0.0561328	0.0586806	0.0204364	0.0672154	0.762034	0.359587	0.0697354	2.2261e-06	37	no	cg16195016_BC21	PITPNM1;PITPNM1	chr11	67502631	GRCh38		0.0159627	7.40688e-11	0.407996
cg17174681	-0.0709619	0.0945531	0.455586	-0.25082	0.100378	0.0147113	-0.0912886	0.123006	0.460434	0.18245	0.136238	0.185028	0.692692	0.141777	6.3336e-06	37	no	cg17174681_TC21		chr5	173172310	GRCh38		0.021897	2.07656e-12	0.432177
cg17687285	-0.032551	0.0414559	0.435198	-0.171925	0.0462343	0.000408515	-0.325064	0.141175	0.0270997	0.0943714	0.0597016	0.118816	0.334923	0.0630947	1.41332e-06	37	no	cg17687285_TC21	SBF1P1	chr8	55449501	GRCh38		-0.00117239	0.935155	0.90792
cg19290324	0.127215	0.0620041	0.044241	0.294012	0.0653351	2.59199e-05	0.247813	0.0739314	0.00123543	-0.230468	0.0893185	0.0121372	-0.451893	0.0926309	6.73691e-06	37	no	cg19290324_BC21		chr14	23665396	GRCh38		-0.0142925	0.0138596	0.52494
cg21302650	-0.246637	0.0564067	4.45578e-05	-0.219325	0.0595522	0.000442226	-0.216988	0.0687437	0.0022785	0.318597	0.0812612	0.000212033	0.415451	0.0843541	5.52305e-06	37	no	cg21302650_BC21		chr16	25782500	GRCh38		0.00872483	0.00153234	0.463487
cg21904701	-0.057882	0.029207	0.0517081	0.0612118	0.031321	0.0545549	0.0801752	0.0433373	0.0692724	-0.0114635	0.0420893	0.786202	-0.236874	0.0439755	9.74404e-07	37	no	cg21904701_BC21		chr3	23219438	GRCh38		-0.0162663	0.0284649	0.740579
cg23107740	0.0809294	0.0662084	0.225887	0.245149	0.0706166	0.000873965	0.142083	0.0913641	0.124694	-0.118579	0.0954057	0.218261	-0.491183	0.0994766	5.26839e-06	37	no	cg23107740_TC21		chr9	79575765	GRCh38		-0.0387487	1.0535e-07	0.476047
cg24845017	-0.00837844	0.0995726	0.933197	0.349852	0.1064	0.00155999	0.140986	0.140787	0.32043	-0.230499	0.143487	0.112962	-0.775412	0.149718	2.13561e-06	37	no	cg24845017_TC21		chr19	57778376	GRCh38		-0.0188021	8.62433e-09	0.550393
cg26899811	-0.31177	0.105693	0.00440726	-0.340141	0.111319	0.00315514	-0.391822	0.125374	0.00247885	0.55755	0.15225	0.000500825	0.767104	0.15786	7.13924e-06	37	no	cg26899811_TC21	KDM5B;KDM5B;KDM5B;KDM5B;KDM5B;KDM5B	chr1	202728401	GRCh38		0.0136981	1.14873e-10	0.314359
